# Triple-helical ligands selectively targeting the closed αI domain of integrin α2β1

**DOI:** 10.1101/2025.07.28.667101

**Authors:** Shinsuke S. Shibata, Hiroya Oki, Kazuki Kawahara, Ryo Masuda, Kazunori K. Fujii, Takaki Koide

## Abstract

Integrins α1β1, α2β1, α10β1, and α11β1 are known to recognize the GxxGEx motif of the collagen triple helix through their αI domains, with the Glu residue engaging the domain *via* a divalent metal cation. The binding amino acid sequences containing these motifs, identified from native collagen, exhibit low subtype selectivity. Here we identify novel triple-helical peptides that selectively bind the α2I domain independently of Glu and metal ions. Yeast two-hybrid screening of randomized triple-helical peptide libraries yielded non-natural sequences in which the canonical Glu was replaced by aliphatic residues such as Met. X-ray crystal structural analysis of the representative variant GFOGMR in complex with the α2I domain revealed a new binding mode. In this mode, peptides are recognized by the closed, inactive conformation of the α2I domain without metal coordination. This cryptic interaction, likely unused by native ligands, provides a new basis for the design of subtype-specific ligands targeting collagen-binding integrins.
