## Supplementary material for "Triple-helical ligands selectively targeting the closed αI domain of integrin α2β1": data set

### Sheet: Sheet1
Seqence	reads
QGFVGMSGR	9725
RGKSGVAGR	5265
LGFPGMAGP	3744
LGNQGMTGR	3664
RGKFGMRGR	3510
LGRGGMAGR	3509
RGVGGMKGR	3386
SGKCGMQGR	3370
TGRGGIAGR	3361
AGLIGLRGH	3228
GGMSGRPGP	3126
RGRCGMMGR	2813
RGYRGMRGN	2687
VGRQGMRGL	2319
TGRVGLRGQ	2147
LGRSGMTGV	2134
MGREGLRGR	2130
RGAGGMRGL	2074
SGRPGMRGR	1932
RGVNGMMGR	1867
RGLSGLRGP	1792
MGKGGLRGM	1789
TGKAGMMGR	1738
IGLNGMCGQ	1720
VGRTGMSGA	1647
PGLAGERGG	1615
LGVTGMSGR	1609
PGLPGLRGP	1582
RGMRGMAGL	1520
SGFKGERGR	1311
IGLKGERGQ	1282
IGKRGMGGR	1258
YGRVGMRGT	1245
RGVRGMRGL	1237
MGFPGMRGT	1209
SGMRGLAGR	1111
RGMRGKTGN	1109
AGKAGLCGR	1077
RGRMGMRGM	1062
RGRCGMAGY	976
QGMMGMVGR	950
MGRCGVRGQ	937
SGLQGMAGR	933
VGRRGMKGT	919
EGKMGMHGR	918
RGRTGMMGL	905
TGMTGIRGR	897
CGLPGEVGR	853
CGYRGMTGP	827
MGLKGLRGR	826
MGKSGMCGR	812
AGRAGMVGK	812
CGSVGMRGK	807
RGVRGLRGY	800
PGKRGMSGL	792
WGMSGMAGP	776
NGKRGMRGP	765
VGKMGMSGM	764
PGRQGMRGG	760
PGLVGGNGL	751
TGARGMAGR	678
VGLCGMRGY	643
VGMRGRNGE	574
GGRSGMKGA	548
VGMRGRPGH	490
VGKCGMKGA	488
MGRKGMTGK	483
VGRTGVAGR	478
RGKLGMKGM	468
PGRTGLRGA	468
FGRTGMRGQ	455
RGWGGIRGH	455
VGYSGMAGR	454
AGRVGMRGP	448
RGWCGMRGC	445
KGLAGMQGA	445
FGRFGMRGR	444
HGFRGECGR	444
MGSSGMVGR	439
RGREGMAGQ	438
PGLVGIRGR	435
RGYQGMRGY	429
NGRSGLRGR	427
RGRSGMAGL	425
PGRIGENGM	417
SGRRGISGR	405
PGLSGMKGT	404
KGLIGERGL	400
RGLAGIAGR	400
SGKRGLCGR	399
RGLFGMQGR	399
PGLPGICGR	398
RGRKGMCGL	397
TGKFGMAGR	393
LGLRGVRGR	390
AGMRGITGR	388
SGLSGERGR	387
VGYRGISGR	384
HGTVGMSGR	382
RGLYGERGK	381
TGFRGMRGI	376
KGRVGMRGP	375
SGMTGRPGK	370
EGKMGMMGR	362
PGYMGERGQ	360
PGVMGMRGR	328
QGRGGLRGR	283
VGRRGMRGL	120
QGHGGLRGR	94
TGRVGLHGQ	53
EGKMGMIGR	52
*GTHGLNGG	36
QGLKGMSGQ	32
QGFVGISGR	13
SGYRGMRGN	12
RGKSGVAGH	10
SGECGMQGR	10
QGFIGMSGR	9
QGFVGMSGQ	8
QGFVGRSGR	8
LGFPGLAGP	8
QGFVGLSGR	8
RGKRGVAGR	8
MGRVGLRGQ	8
SGKYGMQGR	7
RGVGGMRGL	7
RGKSGVAGC	7
RGGGGMKGR	7
TGKAGMIGR	6
PGFVGMSGR	6
RGKVGMRGR	6
QGFFGMSGR	6
RGKSGGAGR	6
LGRGGLAGR	6
RGVGGTKGR	6
QGLVGMSGR	6
LGRGGIAGR	6
PGLAGARGG	5
LGNQGLTGR	5
TGRDGIAGR	5
SGRGGMAGR	5
RGCTGMMGL	5
LGFPGMVGP	5
IGLKGARGQ	5
RGVGGRKGR	5
AGLIGSRGH	5
PGLAGGRGG	5
HGFVGMSGR	5
RGAGGMRGR	4
GGKSGVAGR	4
SGCPGMRGR	4
QGVVGMSGR	4
AGLIGLRGY	4
QGFVGMSGW	4
MGRGGIAGR	4
GGKFGMRGR	4
SGKCGVQGR	4
RGRCGMIGR	4
SGFKGGRGR	4
LGRTGMSGA	4
RGKSGVVGR	4
RGAGGMRGP	4
AGLLGLRGH	4
SGRPGMCGR	4
RGKGGVAGR	4
RGRYGMMGR	4
SGKCGIQGR	4
LGNQGMTGQ	4
LGNQGITGR	4
MGREGMAGQ	4
YGRGGMRGT	4
GGMSGRSGP	4
QGFVGMAGR	4
PGLVGERGG	4
QGFVGMPGR	4
PGWPGLRGP	4
RGAGGMKGR	4
RGRMGMRGI	4
RGLSGLWGP	4
LGNQGMTGW	4
QGMRGMAGL	4
RGKFGMWGR	3
MGKSGVAGR	3
RGKLGMRGR	3
RGVGGMKGM	3
VGRQGMMGL	3
AGKMGMHGR	3
RGRWGMMGR	3
RGKSGMRGR	3
IGLNGMCGR	3
VGRQGIRGL	3
SGKCGMQGH	3
RGYRGMRGY	3
RGTFGMRGR	3
SGLGGERGR	3
SGFNGERGR	3
RGFKGERGR	3
HGTVGMRGR	3
RGLSGFRGP	3
LGRGGTAGR	3
IGLKGGRGQ	3
RGRCGMAGR	3
PGRSGMTGV	3
AGLIGFRGH	3
SGLSGARGR	3
LGRSGMTGA	3
IGLYGMCGQ	3
KGRLGMRGP	3
VGRQGMGGL	3
RGRCGTMGR	3
RGRRGMRGM	3
LGVTGISGR	3
PGLSGLRGP	3
IGLNGLCGQ	3
RGAGGIRGL	3
WGMSGMVGP	3
SGRPGLRGR	3
RGRCGIMGR	3
VGREGLRGR	3
LGVGGMKGR	3
LGFPGMRGT	3
VGRTGMSGT	3
RGKFGMRGK	3
SGKCGM*GR	3
RGESGVAGR	3
RGVGGMRGR	3
LGCPGMAGP	3
YGRVGLRGT	3
RGMSGRPGP	3
MGFPGMWGT	3
QGFPGMAGP	3
MGKFGMRGR	3
TGRGGIVGR	3
RGVRGMWGL	3
TGFRGMWGI	3
PGNQGMTGR	3
MGFPGIRGT	3
HGVGGMKGR	3
LGRGGRAGR	3
RGVGGMKGG	3
QGFVGMLGR	3
QGFVGTSGR	3
LGFPGRAGP	3
NGKRGIRGP	3
RGYQGMRGN	3
RGMRGLAGR	3
RGKSGVTGR	3
RGKSGLAGR	3
RGRCGMLGR	3
LGFPGIAGP	3
RGMRGMAGR	3
LGRGGMRGT	2
MGLKGLRGG	2
LGATGMSGR	2
PGRGGLRGR	2
CGYRGITGP	2
FGRGGMAGR	2
TGMTGIGGR	2
VGYSGMTGR	2
TGRLGLRGQ	2
RGWGGIRGY	2
SGMRGLAGW	2
VGRAGMSGA	2
LGVTGRSGR	2
FGRFGMRGC	2
MGKGGLHGM	2
LGFPGMAGR	2
RGVGGIKGR	2
LGREGMAGR	2
TGQGGIAGR	2
SGLKGERGQ	2
PGLVGGNGR	2
LGRSGMTGR	2
TGKGGLRGM	2
RGTSGVAGR	2
MGREGMTGK	2
GGMPGRPGP	2
RGKSGVAGS	2
VGRRGRKGT	2
VGRTGMSGS	2
VGIRGRNGE	2
LGNQGTTGR	2
RGKIGMRGR	2
FGLPGEVGR	2
MGSPGMRGT	2
GGRSGMKGV	2
MGRTGMSGA	2
PGYMGERGR	2
RGSGGMRGL	2
RGRMGIRGM	2
NGRSGLRGQ	2
CGSVGMGGK	2
PGLPGLRGS	2
PGRGGIAGR	2
YGRVGIRGT	2
PGFVGLSGR	2
RGLFGIQGR	2
VGKMGMRGM	2
VGRTGMSGR	2
RGVRGIRGL	2
RGFVGMSGR	2
QGFVGMTGR	2
AGMSGRPGP	2
VGRPGMRGL	2
RGMRGKNGN	2
LGNQGVTGR	2
LGRGGMTGR	2
MGREGLRGS	2
RGRRGMMGR	2
RGVGGMEGR	2
RGYRGLRGN	2
RGMGGMAGL	2
PGLPGLRGR	2
MGFPGTRGT	2
CGYRGMAGL	2
RGMRGTAGL	2
AGWIGLRGH	2
LGRQGMRGL	2
SGITGRPGK	2
MGLNGMCGQ	2
IGKRGIGGR	2
VGMRGGPGH	2
RGVMGMRGR	2
RGLRGMAGL	2
PGLPGIRGR	2
MGRCGVCGQ	2
RGMRGMSGR	2
IGLKGERGK	2
VGRQGLRGL	2
RGVGGVKGR	2
TGRCGIAGR	2
RGKFGRRGR	2
GGMSGPPGP	2
SGLQGRAGR	2
VGHSGMAGR	2
LGFPGMAGT	2
SGRCGMMGR	2
SGKCGMLGR	2
TGRVGLCGQ	2
GGKCGMKGA	2
PGKKGMSGL	2
KGLAGMQGS	2
LGRWGMAGR	2
LGSPGMAGP	2
LGNQGMAGR	2
LGNQGMMGR	2
LGKQGMTGR	2
AGKAGRCGR	2
RGKSGAAGR	2
RGLYGLRGP	2
TGRGGISGR	2
SGRPGMRGN	2
TGRVGLRGR	2
RGVRGMAGL	2
RGEFGMRGR	2
MGLKGLRGA	2
RGMGGKTGN	2
MGRCGGRGQ	2
MGKGGLRGR	2
LGLKGERGQ	2
VGRVGMRGP	2
GGMLGRPGP	2
AGLIGMRGR	2
AGRQGMRGL	2
VGKRGMSGM	2
IGWNGMCGQ	2
RGRLGMRGM	2
RGLAGERGG	2
GGMSGLPGP	2
VGRTGMPGA	2
TGHVGLRGQ	2
RGFPGMAGP	2
SGFKGEMGR	2
VGKIGMSGM	2
TGKSGMMGR	2
VGKQGMRGL	2
LGRGGMSGR	2
RGRRGMAGY	2
AGKAGPCGR	2
SGKCGLQGR	2
RGMSGVAGR	2
IGLNGICGQ	2
AGLIGLRGL	2
LGLPGLRGP	2
RGKFGMRGG	2
QGFVGMSGP	2
GGMSGRPGR	2
SGFKGEGGR	2
VGRGGMAGR	2
NGRSGLLGR	2
SGFTGERGR	2
GGLSGRPGP	2
LGRSGLTGV	2
TGRGGIAGL	2
RGVNGMKGR	2
MGREGPRGR	2
PGFRGECGR	2
RGAGGLRGL	2
LGFPGMAGL	2
RGQCGMAGY	2
RGVRGLRGL	2
RGRCGLMGR	2
PGYRGMRGN	2
IGKRGMGGS	2
TGKAGLCGR	2
TGRAGIAGR	2
LGLAGERGG	2
PGFAGERGG	2
RGRFGMRGR	2
AGKAGLCGH	2
RGYRGMRGR	2
CGSVGMRGN	2
TGRVGVRGQ	2
LGRVGMAGR	2
IGVTGMSGR	2
PGRPGMRGR	2
VGRQGMRGG	2
VGRQGMRGR	2
MGLPGMRGT	2
IGSNGMCGQ	2
SGWCGMRGC	2
RGRGGMMGR	2
RGVGGMKGK	2
VGYSGMAGW	2
PGKRGMRGL	2
IGRCGVRGQ	2
RGRCGMMGW	2
GGMSGRPGT	2
RGVGGMQGR	2
AGNAGLCGR	2
RGAGGMRGK	2
VGWTGMSGA	2
RGKFGIRGR	2
QGMRGMVGR	2
RGLPGLRGP	2
SGKCGMHGR	2
QGFVGVSGR	2
CGLPGAVGR	2
GGLSGLRGP	2
MGRQGMRGL	2
GGRSGMTGA	2
QGFGGMSGR	2
RGNQGMTGR	2
RGGGGIRGH	2
RGAVGMRGL	2
LGRKGMTGK	2
TGKAGMMGW	2
VGRQGMRGM	2
RGRSGVAGR	2
RGKFGMLGR	1
TGRCGSAGR	1
LGRCGVRGQ	1
MGMRGMAGL	1
YGRVGMCGT	1
NGRSGLRGG	1
MGVNGMMGR	1
LGKSGMCGR	1
LGRGGMRGN	1
LGHSGMTGV	1
RG*FGLQGR	1
SGRHGLRGR	1
FGRPGMRGQ	1
RGVRGIRGF	1
QGYVGMPGR	1
PGKSGVAGR	1
QGFVGMWGR	1
TGFRGTRGI	1
MGRCGARGQ	1
EGKMGMRGL	1
EGKMGMMGL	1
RGMRGMSGL	1
RGLFGMQGP	1
RGGKGMMGR	1
SGLSGLRGP	1
PGLPGSRGP	1
VGGTGMSGA	1
VGRPGMSGA	1
GGRQGMRGL	1
VGKMGMSGR	1
VGRTGMSGV	1
AGRVGMTGP	1
AGMRGRNGE	1
SGRVGMRGT	1
TGKTGIRGR	1
PGKLGMKGL	1
FGRFGMRGH	1
RGRGGRPGP	1
VGMGGRNGE	1
CGLPGGVGR	1
GGMQGMRGL	1
RGMSGMAGP	1
KGVNGMMGR	1
AGRSGMKGA	1
KGRVGRRGP	1
RGDFGLRGQ	1
SGAGGVRGL	1
SGKCGMRGY	1
MGKRGLRGI	1
GGRCGMMGQ	1
RGRMGMRGA	1
SGL*GMAGR	1
RGRNGMMGL	1
KGLIGARGL	1
RGGCGMMGR	1
RGYRGMRGA	1
FGRPGMRGR	1
RGVRGRRGL	1
PGYRGERGQ	1
SGRPGMLGR	1
RGRCGMMGQ	1
RGREGTAGQ	1
RGMGGQTGN	1
RGCRGITGP	1
PGLPGIFGR	1
RGVGGMKGN	1
LGFAGMAGP	1
RGKLGMKGI	1
MGPSGMVGR	1
MGARGMAGR	1
GGMRGKTGN	1
AGKAGMMGR	1
LGRSGVTGV	1
VGMRGRTGE	1
VGSRGMKGT	1
HGFRGECGK	1
RGVKGLRGY	1
MGKEGLRGR	1
RGRRGLMGR	1
VGYRGSSGR	1
RGKFGKRGR	1
SGMRGMQGR	1
RGSEGMAGQ	1
IG*RGMGGR	1
IGLNGVCGQ	1
LGFTGRSGR	1
RGVGGMMGR	1
RGRGGMAGY	1
VGKCGMKGT	1
PGKRGMSGM	1
LGRSGMAGR	1
RGREGMSGQ	1
VGR*GMRGL	1
LGSSGMVGR	1
KGRGGMPGS	1
PGLAGERGW	1
QGFVGMTGV	1
IGKRGMGGL	1
MGREGLRGL	1
SGKCGMRGR	1
CGSGGMRGK	1
RGKSGEAGR	1
IGRTGMTGV	1
AGRVGMRGR	1
RGAGGMRGQ	1
MGKPGMCGR	1
RGRKGMCGT	1
VGRQGTRGL	1
AGRRGMRGT	1
HGTVGMSGK	1
PGKRGMSGI	1
NGKGGMRGP	1
PGLPGFRGP	1
VGFPGMRGT	1
PGKDGMMGR	1
VGDSGMAGR	1
SGLHGMAGR	1
MGREGLGGW	1
MGFLGMRGT	1
RGYRGVRGN	1
RGWFGMRGC	1
MGFPGMAGP	1
RGKFGMRGA	1
GGMSGRLGP	1
WGMSGRAGP	1
HGFLGMWGS	1
RGRMGTRGM	1
SGFKGARGR	1
PGR*GMRGG	1
LGVRGMSGR	1
MGRCGMAGY	1
GGRRGIKGA	1
RGAGGMGGL	1
LGLRGVRGW	1
CGVGGMKGR	1
VGRQGMSGL	1
GGSRGLAGA	1
TGKFGIAGR	1
TGRMGMPGR	1
RGRFGIRGR	1
SGFKGESGR	1
EGNMGMMGR	1
VGRCGMKGT	1
SGQCGMAGR	1
PGFPGMAGP	1
KGLAGLQGA	1
SGKRGL*GR	1
YGLPGEVGR	1
HGTVGRSGR	1
PGNMGMSGL	1
RGLDGMSGR	1
VGYRGISGK	1
VGRRGLKGT	1
RGKFGLRGR	1
RGKGGDVGG	1
KGKFGMRGR	1
LGRYGMTGL	1
FGLQGMAGR	1
WGWCGMRGC	1
LGFMGMSGR	1
RGYRGTRGN	1
SGKWGMQGR	1
IGLTGERGQ	1
HGFRGVFGR	1
PGWAGERGG	1
KGRVGMRGS	1
SGKSGVAGR	1
SGLQGMAGG	1
RGAGGISGL	1
TGRGGLRGQ	1
RGVGGLRGY	1
PGLAGELGG	1
GGFKGERGR	1
FGSTGMRGQ	1
GGRSGLRGA	1
RGLCGMAGY	1
TGKCGMQGL	1
VGMGGRPGH	1
RGYRGERGG	1
PGRQGMTGR	1
PGFAGRPGR	1
TGRGGIGGR	1
VGRRGMRGR	1
QGRGGMRGT	1
RGRKGMTGK	1
MGKWGLRGM	1
RGKRGVAGL	1
MGFPGMRGA	1
RGRTGTMGL	1
NGKRGMLGP	1
SGLQGMMGR	1
QGFAGMSGR	1
RGVVGMRGP	1
KGMAGMQGT	1
PGMQGMRGG	1
VGRQGMRGP	1
QGLPGICGR	1
PGVMGMRGW	1
CGYRGMTGS	1
GGSLGRPGP	1
IGMNGMCGK	1
FGLNGMCGQ	1
TGRGGMSGR	1
RGQSGVAGP	1
LGRSGMMGV	1
RGVGGMSGR	1
MGRKGVTGK	1
RGRWGMAGY	1
RGRGGMMGW	1
PGLRG*TGN	1
SGKRGMTGP	1
QGFDGMSGR	1
RGARGLRGY	1
LGLFGMQGR	1
LGRSGRTGV	1
LGNHGMTGR	1
VGLNGMCGQ	1
VGFPGMAGP	1
RGTGGMRGL	1
LGNQGWTGR	1
FGRFGMLGL	1
YGRVGMRGI	1
WGKFGIRGR	1
RGSRGMRGL	1
GGKRGVAGR	1
SGLQGVAGR	1
CGLKGERGQ	1
QGFVGMSGA	1
RGKFGMRGS	1
PGVSGLRGC	1
VGKAGLCGR	1
RGKFGTRGR	1
PGLAGERGT	1
NGRSGPRGR	1
RGAGGMRGN	1
MGSSGMVGK	1
MGMEGLRGR	1
AGKTGLCGR	1
FGATGMRGQ	1
AGKMGMSGM	1
RGL*GERGK	1
SGYCGDPGP	1
TGVTGISGR	1
PGRMGENGM	1
VGYSGMDGR	1
RGAGGMSGL	1
SG*RGMRGY	1
TGRVGMRGP	1
RGHTGMMGL	1
VGKMGLSGM	1
SGFGGVRGR	1
IGWKGMCGQ	1
RGREGMAGR	1
SGLRGLAGR	1
RGVGGMRGG	1
SGKCGMPGR	1
SGRPGMAGP	1
TGMAGIRGR	1
RGVGGMKGP	1
VGRRGMEGT	1
PGVMGMRGL	1
SG*CGMQGR	1
RGWCGTRGC	1
RGKFGM*GR	1
RGDRGMRGN	1
TGLIGLRGH	1
PGLPGLRGL	1
MGTSGMCGR	1
TGLSGLRGP	1
RGWCGMRGW	1
IGKQGMGGR	1
EGRQGMAGR	1
RGRKGMWGL	1
TGRRGIAGR	1
PGLPGGRGR	1
GGRSGMSGA	1
SGKGGMQGR	1
RGREGIAGQ	1
MGRKGMTGR	1
TGRGGMMGR	1
TGMTGRPGK	1
VGKWGMKGA	1
LGRGGVRGQ	1
TGVTGIRGR	1
VGYRGIAGR	1
IGKLGMGGR	1
LGFNGMCGQ	1
FGRVGVRGI	1
TGCVGLRGQ	1
PGRFGENGM	1
RGMRGKTGD	1
LGLSGMTGV	1
SGVGGMKGR	1
PGRPGMTGK	1
TGLVGLRGQ	1
RGYPGMRGY	1
LGFPGTAGP	1
CGCRGMTGP	1
VGRRGMKGM	1
VGLLGMRG*	1
RGVHGMMGR	1
AGRVGMRGL	1
PGRQGMTGG	1
WGLPGEVGR	1
MGR*GMTGK	1
MGRCGVRGH	1
RGRMGMGGM	1
VGPTGMSGA	1
VGSQGMRGL	1
VGRIGMSGA	1
RGMRGLAGL	1
LGVTGMSGL	1
LGLKGLRGR	1
RGLFGMRGR	1
HGFVGMWGR	1
GGRTGVAGR	1
VGMRGITGR	1
RGLSGMQGR	1
IGKAGMMGR	1
QGFVGMSG*	1
YGRSGLRGR	1
MGLSGLRGP	1
SGYQGMRGY	1
CGFKGERGR	1
LGVTGMSGW	1
SGMHGLTGR	1
TGRGGLAGR	1
EGKMGMNGR	1
RGFRGMTGP	1
KGLIGKRGL	1
TGEAGMMGR	1
SGRCGMQGL	1
*GFVGMSGR	1
TGLKGLRGR	1
FGRTGMRGR	1
PGKSGMRGT	1
PGLPGLSGP	1
TGKFGIRGR	1
RGVWGMRGL	1
RGKRGGAGR	1
LGFLGMAGP	1
SGKFGMRGR	1
SGMTGIRGR	1
KGKGGMRGP	1
RGNVGVAGR	1
AGRPGMRGR	1
HGFVGVWGQ	1
LGVTGMTGR	1
GGRSGRKGA	1
QGRGGMAGR	1
VGMRGRPGR	1
RGMMGMVGR	1
TGREGLRGR	1
PGYIGRWGH	1
SGKAGLCGR	1
IGLNGMRGG	1
VGRTGMTGA	1
GGRKGMCGL	1
LGVAGMSGR	1
GGVSGRPGP	1
KGLIGERGP	1
VGYRGMSGR	1
RGVRGMQGL	1
SGERGLCGR	1
LGFPGMAGS	1
TGRVGLRGH	1
TGRGGIAGP	1
GGVRGMRGL	1
TGKSGM*GR	1
AGRGGMTGR	1
MGKGGPRGM	1
RGVNGMMGS	1
LGFPGLPGL	1
RGKSGVGGR	1
QGMMGMVGA	1
IGLKGEKGQ	1
YGFRGECGR	1
RGVRGLQGY	1
EGKLGMHGR	1
IGTRGMGGR	1
WGMPGMAGP	1
GGMSGWPGP	1
CGRPGEVGR	1
CGYRGMAGT	1
HGFRGGCGR	1
PGKRGMGGL	1
VGRRGMKGP	1
IGKCGMQGR	1
RGRCGMMGP	1
VGWCGLRGH	1
MGRWGVRGQ	1
SGSKGERGR	1
TGKFGMRGG	1
SGFEGERGR	1
WGRGGMAGR	1
PGLSGVKGT	1
RGMNGMMGR	1
RGKAGVAGR	1
MGRKGMRGR	1
LGRGGMAGY	1
TGMTGIRGH	1
RGVNGRMGR	1
SGMRGLVGR	1
TGRVGLSGQ	1
TGGGGMAGR	1
SGRQGMAGR	1
MGLKGLMGR	1
SGKCGMQGP	1
LGRSGMSGV	1
PGLLGGHGI	1
RGRRGISGR	1
EGRCGVRGQ	1
VGWQGMRGL	1
RGGRGMRGL	1
RGKRGLCGR	1
MGRGGVRGQ	1
RGVGGMKGA	1
IGKRGLGGR	1
PGLIGLRGH	1
AGMGGITGR	1
FGRTGIRGQ	1
TGMTGMRGR	1
TGRGGIAGW	1
AGRTGMSGA	1
CGSVGMTGR	1
AGLIGVRGH	1
VGRQGRRGL	1
RGVNGMIGR	1
KGLAGMQGV	1
VGLCGTRGY	1
TGMTGSRGR	1
RGKFGVRGR	1
MGLKGERGQ	1
PGRTGLLGA	1
SGRPGMGGR	1
IGKRGRGGR	1
MGMLGMIGR	1
RGEGGMKGR	1
RGFGGMNGP	1
TGRMGLRGQ	1
RGRMGMRGL	1
RGLAGTAGR	1
AGLVGLRGH	1
WGRVGMDGL	1
SGLPGMAGR	1
YGHVGMRGT	1
GGKCGLAGR	1
RGVGGKKGR	1
RGVEGMKGR	1
TGMTGLRGR	1
PGSMGERGQ	1
QGKMGMVGR	1
FGRTGMSGR	1
RGVLGMRGL	1
RGLYGERGN	1
LGMSGMAGP	1
NGKRGMRGY	1
GGRSGRPGP	1
KGFPGMRGT	1
SGLSGQRGR	1
LGYRGMRGN	1
RGLYGKRGK	1
RGRCGMAGP	1
KGLAGMPGA	1
NGLNGMCGQ	1
IGLNGMHGR	1
LGRVGMTGR	1
RGYRGMPGN	1
SGTTGRPGK	1
RGVRGRRGY	1
MGLKGPRGR	1
MGGEGLRGR	1
RGWCGMMGR	1
MGRKGMIGK	1
VGSRGMKGA	1
SGMRGPAGR	1
KGMRGLAGR	1
RGDVGMRGR	1
LGRSGMRGR	1
PGRLGENGM	1
RGKLGMTGM	1
TGRGGIAGQ	1
RGKSGVAGG	1
CGRVGMRGT	1
RGKFGMQGR	1
RGHSGMCGR	1
PGVGGMKGR	1
LGRFGMTGV	1
GGRRGMKGP	1
QGLVGMTGR	1
VGRQGMSGM	1
RGKRGMRGR	1
CGSAGMRGK	1
SGRHGIAGR	1
SGRRGISGH	1
GGYRGISGR	1
IGLHGMCGQ	1
NGRAGLRGR	1
RGMRGMVGL	1
AGKPGLSGR	1
RGWVGMAGQ	1
RGPAGIAGR	1
VGLRGRPGH	1
VGRSGMAGR	1
SGRPGMRGM	1
AGVHGMMGR	1
SGKFGMQGR	1
VGRTGVTGR	1
RGWGGIRGN	1
MGREGMRGR	1
RGRKGMRGL	1
VGRTGVAGP	1
SGFKGVRGR	1
MGKSGMWGR	1
AGLIG*RGH	1
LGKRGLRGM	1
AGRVGKRGP	1
VGRTGVAGW	1
RGKSGVAGP	1
QGHGGLKGR	1
VGYNGMAGR	1
FGRTGRRGQ	1
SGCRGISGR	1
SGRRGISGC	1
SGLQGIAGR	1
PGYLGERGQ	1
TGKSGMCGR	1
PGKAGMMGR	1
HGTGGIRGN	1
LGVPGMSGR	1
PGLAGKRGG	1
EGMMGMMGR	1
NGKRGLRGP	1
SGKDGMQGR	1
RGNLGMRGR	1
HGFRGVCGR	1
SGRCGMAGY	1
KGLAGIQGA	1
VGMRGMPGH	1
MGKMGMSGM	1
IGKRGTGGR	1
SGRGGIAGR	1
AGFKGERGR	1
MGLKGRRGR	1
MGFPGMRGL	1
MGKSGMCGH	1
SGRIGMMGM	1
GGRCGMKGA	1
PGLAGEWGG	1
MGRKGMTG*	1
RGYRGMWGN	1
RGMRGMAGH	1
AGRGGMRGP	1
RGKRGVAGH	1
HGLKGKRGQ	1
MGRAGMVGK	1
NGKRGMQGP	1
RGARGMRGL	1
WGRGGMRGR	1
RGRPGMAGL	1
VGLCGIRGY	1
SGRGGMGGR	1
LGGAGMRGS	1
LGRSGMPGV	1
LGRPGMTGV	1
VGRTGMRGQ	1
NGRVGMRGP	1
RGMRGIAGL	1
LGNRGMTGR	1
YGRVGMHGR	1
QGMMGLVGR	1
RGVGGLRGM	1
PGRPGMRGG	1
TGRAGMIGR	1
WGMSGRPGP	1
AGRRGITGR	1
RGRAGIAGR	1
QGCVGMSGR	1
IGLNGMWGQ	1
LGVTGMLGR	1
TGKAGMLGR	1
VGWRGMRGT	1
EGKMGMRGM	1
QGIVGMSGR	1
EGKMGMLGR	1
TGMTGIKGR	1
RGRMGMRGR	1
VGMRGRNGK	1
SGRRGMSGR	1
PGCSGMTGG	1
RGWGGIMGH	1
AGLIGLRGP	1
RGVVGMKGR	1
RGYQGIRGY	1
SGQCGMQGR	1
RGAGGMMGL	1
EGKMGMYGR	1
GGKMGMSGM	1
AGRAGRVGK	1
SGIRGLAGR	1
RGVWGLRGY	1
SGLLGMAGR	1
AGKAGLCGN	1
LGREGLRGR	1
WGMSGLAGP	1
LGYPGMAGP	1
RGRCGLAGY	1
PGRVGMRGQ	1
MGREGRRGR	1
TGRRGMAGL	1
GGMAGRPGP	1
GGRSGLPGP	1
WGVLGMRGL	1
FGKRGMGGR	1
RGRSGIAGL	1
PGRVGLPGA	1
PGMPGWTGP	1
IGLNGMCG*	1
RGVGGMKGC	1
QGSVGMSGR	1
LGRSGITGV	1
VGYSGRAGR	1
MGKGGLRGI	1
QGFVGMSGG	1
CGSVGMGGR	1
RGKSGVSGR	1
AGVIGLGGH	1
RGRSGLAGL	1
KGLVGMPGP	1
CGLSGEVGM	1
PGRSGMKGT	1
IGSEGLRGR	1
PGLAGALGR	1
LGLNGMCGQ	1
PGHRGLRGR	1
LGRGGMVGR	1
*GSVGTSGR	1
AGRRGSTGR	1
TGWGGIAGR	1
GGISGRPGP	1
SGQCGMPGR	1
RGVRGMRGR	1
RGCCGMRGC	1
RGCAGH*GQ	1
MGREGLRGG	1
RGVNGMLGW	1
RGVGGMKGT	1
VGRQGMKGL	1
RGYRGMRGS	1
SGRPGIRGR	1
RGR*GMMGR	1
QGFVGMPGP	1
PGLAGVRGG	1
RGKPGMTGR	1
RGLSGSRGP	1
RGWGGISGH	1
TGRVGLRGN	1
VGKKGMSGM	1
LGGEGLRGR	1
RGVKGMMGR	1
RGLSGMRGP	1
QGFVGMMGR	1
NGKRGRRGP	1
RGKMGMQGR	1
SGMRGLAGG	1
VGRTGMSGP	1
AGRAGLVGK	1
SGLQGTAGR	1
GGKFGRPGT	1
AGRVGMRGS	1
RGGKGMCGL	1
RGYQGMHGY	1
VGKCGMKGP	1
SGNCGMQGR	1
SGRSGMRGR	1
YGRVGMRGR	1
LGLSGLRGP	1
TGKAGTMGR	1
RGVGGMNGR	1
LGNQGMTGL	1
CGYRGKTGP	1
RGWYGMCGH	1
RGPSGLRGP	1
RGKFGMRGN	1
LGVTGMPGR	1
LGLRGARGR	1
GGMRGRNGE	1
TGTAGMMGR	1
MGLAGERGG	1
RGRTGLMGL	1
*GVVGMSGR	1
MGKGGRRGM	1
AGLQGMAGR	1
WGMSGRPGT	1
SGRHGISGR	1
LGRGGMKGA	1
RGVRGMRGF	1
TGRVGIAGR	1
RGLYGARGK	1
KGFAGMQGA	1
EGRTGMSGA	1
TGRGGTAGR	1
RGAGGMTGV	1
RGVRGMRGS	1
TGRAGLRGQ	1
LGMGGLKGR	1
EGKMGIPGR	1
VGMRGRNGG	1
SGYMGERGQ	1
MGKSGMFGR	1
RGVRGMKGR	1
SGRRGTSGR	1
TGRGGIAGN	1
RGMRGRAGL	1
RGRFGMRGT	1
VGLCGMRG*	1
SGLRGVSGR	1
LGFPGMSGP	1
PGLPGLCGR	1
SGVKGERGR	1
RGRTGMMGS	1
RGRTGLMGS	1
LGLNGLRGQ	1
RGNCGMRGL	1
MGRAGLRGR	1
VGKCGLKGA	1
QGRGGVRGQ	1
RGLYGRKGK	1
MGVRGMRGL	1
TGFRGMRGN	1
LGNQGMTGP	1
LGMRGMAGL	1
LGRRGMKGT	1
GGVQGMRGM	1
VGRRGMAGP	1
PGLPGLRGH	1
MGKVGLRGM	1
SGLSGEPGR	1
LGNQGMPGR	1
EGKMGVYGR	1
PGRIGETGM	1
MGRKGMPGK	1
MGNGGFRGM	1
SGRPGRRGR	1
RGVNGMLGR	1
NGKRGMSGL	1
SGLQGMAGL	1
PGRTGLRGG	1
AGKMGMMGR	1
LGREGPRGR	1
TGRLGMRGK	1
RGKFGMGGR	1
GGAGGMRGL	1
KGLLGERGL	1
PGLAG*RGG	1
MGIPGMRGT	1
MGRGGLRGR	1
TGRVGLRGK	1
PGLPGNCGR	1
YGRVGMSGT	1
PGFPGLRGP	1
AGKMGMGGM	1
SGLSGEGGR	1
EGEMGMIGR	1
PGVTGMSGR	1
GGRSGMQGA	1
RGYLGMRGN	1
CGSRGMTGP	1
GGYRGMTGP	1
TG*AGMVGR	1
RGLFGLQGR	1
PGRQGLRGG	1
EGRQGMRGL	1
TGKAGMSGA	1
VGRCGMKGA	1
AGFIGLRGH	1
LGLTGMSGR	1
VGRTGMAGA	1
LGFPGMAGA	1
IGREGLRGS	1
RGKSGVPGR	1
AGMRGLAGR	1
PGVMGMMGR	1
RGRSGMAGS	1
RGKRGMTGS	1
SGHRGMTGP	1
SGKCGMMGR	1
LGFPGMAGQ	1
RGVRGPRGY	1
SGRPGVRGR	1
RGIRGMAGL	1
IGLNGMRGQ	1
AGEAGLCGR	1
MGLKGLRGK	1
LGGGGLKGR	1
MGLKGMCGQ	1
RGLNGMMGR	1
LGFSGMAGP	1
PGVRGMRGR	1
AGRAGVVGK	1
KGKGGLRGM	1
LGRGGMAGW	1
TGKAGLLGP	1
MGLWGMRGN	1
RGVGGMQGM	1
VGYRGISGS	1
RGLVGIAGR	1
RGKFGMAGP	1
TGWSGMGGH	1
LGRGGMAGN	1
SGRRGITGR	1
SGKCGTQGR	1
VGRHGMVGL	1
RGLVGMPGR	1
MGFPGLRGT	1
LGRGGMAGQ	1
IGFKGERGQ	1
MGREGLKGR	1
LGFAGMTGP	1
GGRSGLKGA	1
RGVGGMTGP	1
AGRAGMAGP	1
QGMMGTVGR	1
AGRAGMVGN	1
RGGMGMRGM	1
QGLGGMSGR	1
IGLSGMCGQ	1
AGLFGLRGH	1
HGIVGMSGR	1
TGRGGMKGA	1
NGFKGERGR	1
MGFRGIPGP	1
LGLTGMAGR	1
LGNPGMTGR	1
LGRGGMAGL	1
NGKRGLRGM	1
PGYMGEWGQ	1
PGLHGLRGP	1
GGRTGMWGA	1
IGKRGLCGR	1
PG*PGLRGP	1
SGLPGEVGR	1
MGSRGMVGR	1
AGLSGLRGP	1
MGRRGMKGT	1
PGVIGMRGR	1
RG*LGMKGM	1
NGDNGDSGR	1
RGMRGMKGT	1
NGRSGFRGR	1
IGLMGERGQ	1
VGYSGMAGP	1
PGLGGGNGL	1
TGMTGIMGR	1
MGRYGVRGQ	1
AGKAGLYGR	1
RGMWGMAGL	1
VGYRGLSGR	1
HGFRG*CGR	1
PGRVGGNGL	1
RGMRGKPGN	1
RGVNGMMGG	1
RGHRGMRGN	1
VGEMGMSGM	1
VGRHGMRGL	1
AGKSGVAGR	1
TGRAGMVGK	1
RGWRGIRGH	1
RGMEGMAGQ	1
RGPGGMRGL	1
TGFRGVRGI	1
RGLFGMQGN	1
MGWCGVRGQ	1
VGIRGRPGH	1
LGDQGMTGR	1
RGVGGMRGM	1
SGKCGRQGR	1
YGRVGRRGT	1
TGLIGERGL	1
RGWMGMRGM	1
SGRRGLCGR	1
TGRFGLSGQ	1
IGFPGMRGT	1
SGRTGRPGK	1
HGLEGRKGR	1
RGKSGVDGR	1
RGESGMMGR	1
RGLGGMAGL	1
TG*AGMMGQ	1
AGMRGICGR	1
SGRPGMTGR	1
PGRQGRRGG	1
QGFIGVSGR	1
CGVRGLRGY	1
YGRVGMPGT	1
SGRPGMRGL	1
RGVRGLRGS	1
PGVAGERGG	1
RGGNGMMGR	1
TGRGGITGR	1
EGRSGMKGT	1
GGYIGMPGR	1
IGLNGM*GQ	1
MGRKGMSGK	1
RGVGGMKGS	1
FGLSGERGR	1
CGSVGMRGE	1
RGWCGMRGR	1
SGKCGMRGQ	1
IGRSGLRGR	1
GGRCGMMGR	1
LGRSGMAGV	1
SGRCGMQGR	1
PGLVGGNGT	1
LGVMGMSGR	1
PGLPGLRGA	1
CGFPGEVGR	1
SGLKGERGR	1
KGRVGMRGQ	1
RGRSGMTGL	1
LGHQGMTGR	1
RGLYGEGGK	1
IGLNGMCGP	1
MGREGLWGR	1
AGRVGMMGP	1
EGKMGRHGR	1
RGANGMMGR	1
LGCPGMAGS	1
IGLKGELGQ	1
GGRSGMKGP	1
QGMMGMIGR	1
AGYRGMRGN	1
KGFVGMSGR	1
YGRVGVRGT	1
WGMSGIAGP	1
RGRCGRAGY	1
PGRQGTRGG	1
CGLPGEVGS	1
LGHQGMPGR	1
PGKRGVSGL	1
LGTQGMTGR	1
LGLSGVRGR	1
LGKGGLRGM	1
VGQTGMSGA	1
TGTRGMAGR	1
PGMMGMVGR	1
SGKCGMSGR	1
AGNVGLCGR	1
AGKAGLGGR	1
AGLIGLRGN	1
MGWGGMRGH	1
GGRSGMKGS	1
SGRGGIVGR	1
IGRGGMAGR	1
RGLSGLLGP	1
RGWCGVRGR	1
RGRKGRCGL	1
RGVRGLLGY	1
CGSVGIRGK	1
VGYSGLAGR	1
AGHVGMRGP	1
AGLIGLGGH	1
RGGTGMMGL	1
AGLIGWRGH	1
LGKRGMGGR	1
KGLVGMQGG	1
RGMLGMRGR	1
RGHQGMRGY	1
SGMRGLAGK	1
RGFRGMRGL	1
RGVNGLLGR	1
KGRGGMRGP	1
PGWVGIRGR	1
MGLKGLGGR	1
RGRTGMRGM	1
GGMSGMAGP	1
RGYQGMRGH	1
IGKSGMCGR	1
RGRTGMMGW	1
NGKRGMRGH	1
RGVRGMRGN	1
